# Transcriptomic changes in oligodendrocytes and precursor cells predicts clinical outcomes of Parkinson’s disease

**DOI:** 10.1101/2023.05.11.540329

**Authors:** Mohammad Dehestani, Velina Kozareva, Cornelis Blauwendraat, Ernest Fraenkel, Thomas Gasser, Vikas Bansal

**Affiliations:** German Center for Neurodegenerative Diseases (DZNE), Tuebingen, Germany; Department of Neurodegeneration, Hertie Institute for Clinical Brain Research, University of Tuebingen, Tuebingen, Germany; Department of Biological Engineering, Massachusetts Institute of Technology, Cambridge, MA, USA; Laboratory for Neurogenetics, National Institute of Health NIH, Bethesda, Maryland, USA

**Keywords:** Parkinson’s disease, oligodendrocytes, oligodendrocyte precursor cells, snRNA-seq, polygenic risk scores, PD symptoms

## Abstract

Several prior studies have proposed the involvement of various brain regions and cell types in Parkinson’s disease (PD) pathology. Here, we performed snRNA-seq on the prefrontal cortex and anterior cingulate regions from post-mortem control and PD brain tissue. We found a significant association of oligodendrocytes (ODCs) and oligodendrocyte precursor cells (OPCs) with PD-linked risk loci and report several dysregulated genes and pathways, including regulation of tau-protein kinase activity, regulation of inclusion body assembly and protein processing involved in protein targeting to mitochondria. In an independent PD cohort with clinical measures (681 cases and 549 controls), polygenic risk scores derived from the dysregulated genes significantly predicted Montreal Cognitive Assessment (MoCA)-, and Beck Depression Inventory-II (BDI-II)-scores but not motor impairment (UPDRS-III). We extended our analysis of clinical outcome prediction by incorporating three separate datasets that were previously published by different laboratories. In the first dataset from the anterior cingulate cortex, we identified a correlation between ODCs and BDI-II. In the second dataset obtained from the substantia nigra (SN), OPCs displayed notable predictive ability for UPDRS-III. In the third dataset from the SN region, a distinct subtype of OPCs, labeled OPC_ADM, exhibited predictive ability for UPDRS-III. Intriguingly, the OPC_ADM cluster also demonstrated a significant increase in PD samples. These results suggest that by expanding our focus to glial cells, we can uncover region-specific molecular pathways associated with PD symptoms.
