## Supplementary material for "Transcriptomic changes in oligodendrocytes and precursor cells predicts clinical outcomes of Parkinson’s disease": Table S1

### Sheet: Sample_overview_with_metadata
Description of samples										SnRNA-seq QC
Sample ID	Condition (Mutation)	Brain Region	PD-relevant Pathology	Sex	Age	Brain Bank	Brain Bank Code	Postmortem Delay (h)	Brain Tissue PH	Estimated Number of Cells	Mean Reads per Cell	Median Genes per Cell	Number of Reads	Valid Barcodes	Reads Mapped to Genome	Total Genes Detected	Median UMI Counts per Cell	Desciption For SnRNA-seq
sample1	GBA1 (L444P)	PFC	Braak LB 5-6	M	65	Netherlands Brain Bank (NBB)	NBB 2011-062	04:25:00	6.67	14,394	18,938	1,799	272,592,709	98.0%	96.7%	32,015	3,427	included in the analysis
sample2	GBA1 (L444P)	ACC	Braak LB 5-6	M	65	Netherlands Brain Bank (NBB)	NBB 2011-062	04:25:00	6.67	15,700	20,995	1,918	329,626,813	98.0%	96.8%	32,247	3,734	included in the analysis
sample3	LRRK2 (G2019S)	PFC	Braak LB 5-6	M	77	Netherlands Brain Bank (NBB)	NBB 2014-022	06:15:00	6.6	13,822	17,605	1,833	243,342,462	97.8%	96.6%	32,155	3,434	included in the analysis
sample4	LRRK2 (G2019S)	ACC	Braak LB 5-6	M	77	Netherlands Brain Bank (NBB)	NBB 2014-022	06:15:00	6.6	17,273	19,997	2,264	345,399,774	98.0%	96.5%	31,122	5,224	included in the analysis
sample5	GBA1 (E326K)	PFC	Braak LB 5-6	M	72	Netherlands Brain Bank (NBB)	NBB 2008-065	04:30:00	6.2	5,803	47,009	3,058	272,794,163	98.4%	94.8%	31,578	8,078	included in the analysis
sample6	GBA1 (E326K)	ACC	Braak LB 5-6	M	72	Netherlands Brain Bank (NBB)	NBB 2008-065	04:30:00	6.2	6,604	37,813	3,203	249,719,431	98.4%	92.9%	31,768	8,321	included in the analysis
sample7	HC	PFC	NA	M	72	Netherlands Brain Bank (NBB)	NBB 2017-016	04:20:00	6.45	6,614	33,589	2,220	222,154,469	97.7%	96.4%	32,239	4,500	included in the analysis
sample8	HC	ACC	NA	M	72	Netherlands Brain Bank (NBB)	NBB 2017-016	04:20:00	6.45	6,168	41,103	2,289	253,526,323	97.6%	96.7%	31,133	5,600	included in the analysis
sample9	LRRK2 (G2019S)	PFC	Braak LB 5-6	M	76	Queen Square Brain Bank (UCL Neurology)	BBN007-26819	88	NA	4,761	25,466	2,734	121,242,939	97.6%	95.2%	31,337	6,023	included in the analysis
sample10	LRRK2 (G2019S)	ACC	Braak LB 5-6	M	76	Queen Square Brain Bank (UCL Neurology)	BBN007-26819	88	NA	4,315	24,335	2,440	105,004,271	97.8%	93.7%	30,652	5,203	included in the analysis
sample11	HC	PFC	NA	M	91	Netherlands Brain Bank (NBB)	NBB 2017-109	05:05:00	6.55	8,338	26,122	2,712	217,807,973	97.3%	95.5%	32,705	5,968	included in the analysis
sample12	HC	ACC	NA	M	91	Netherlands Brain Bank (NBB)	NBB 2017-109	05:05:00	6.55	1,678	27,082	2,510	45,443,527	97.8%	93.3%	28,415	5,808	included in the analysis
Abbreviations :
PFC = Pre Frontal Cortex
ACC = Anterior Cingulate Cortex
LB = Lewy body
M = Male
UMI = Unique Molecular Identifier
