## Supplementary material for "Transcriptomic changes in oligodendrocytes and precursor cells predicts clinical outcomes of Parkinson’s disease": Table S2

### Sheet: Mutation
Number of cell types in each group (Mutation)
Mutation	Astro	ExN1	ExN2	ExN3	ExN4	ExN5	ExN6	InN1	InN2	MG	ODC	OPC	Vas	sum
GBA1	3116	3989	1857	1385	1115	754	164	2226	1514	1393	15053	1894	247	34707
HC	906	2248	1356	689	476	99	99	977	944	1531	10932	902	76	21235
LRRK2	1599	3350	1849	954	672	175	86	1406	1252	1746	18551	1112	182	32934
Percentage of cell types in each group (Mutation)
Mutation	Astro pct	ExN1 pct	ExN2 pct	ExN3 pct	ExN4 pct	ExN5 pct	ExN6 pct	InN1 pct	InN2 pct	MG pct	ODC pct	OPC pct	Vas pct
GBA1	8.97802	11.4934	5.35051	3.99055	3.21261	2.17247	0.472527	6.41369	4.36223	4.0136	43.3717	5.45711	0.711672
HC	4.26654	10.5863	6.38568	3.24464	2.24158	0.466211	0.466211	4.60089	4.44549	7.2098	51.481	4.2477	0.3579
LRRK2	4.85516	10.1719	5.61426	2.8967	2.04044	0.531366	0.261128	4.26914	3.80154	5.30151	56.3278	3.37645	0.55262
Speckle analysis results using the propeller function
	BaselineProp	PropMean.GBA	PropMean.HC	PropMean.LRRK2	Fstatistic	P.Value	FDR
Astro	0.0632454	0.100546	0.0512885	0.0574304	1.86844	0.194321	0.802275
MG	0.0525451	0.0435276	0.0736661	0.0631222	1.17795	0.339341	0.802275
ExN1	0.107869	0.126659	0.0943032	0.138026	0.910847	0.427456	0.802275
ExN3	0.0340699	0.0429867	0.029674	0.042368	0.811841	0.466283	0.802275
Vas	0.00568207	0.00679884	0.00342315	0.00863151	0.779703	0.479483	0.802275
ExN4	0.0254624	0.0341108	0.0215815	0.0286144	0.707483	0.511717	0.802275
InN1	0.0518588	0.0638914	0.0436855	0.0562806	0.576474	0.576228	0.802275
ExN6	0.00392682	0.00444424	0.00463188	0.00578627	0.506517	0.614524	0.802275
ExN5	0.0115667	0.0154194	0.00530627	0.00436277	0.48865	0.624773	0.802275
ODC	0.501103	0.402639	0.52686	0.411438	0.465632	0.638271	0.802275
ExN2	0.0569558	0.0602192	0.0564305	0.0879932	0.397244	0.680418	0.802275
OPC	0.0439714	0.0534677	0.0473416	0.0430454	0.307548	0.740561	0.802275
InN2	0.0417436	0.0452914	0.0418078	0.0529008	0.16946	0.84604	0.84604

### Sheet: Brain_region
Number of cell types in each brain region
Brain region	Astro	ExN1	ExN2	ExN3	ExN4	ExN5	ExN6	InN1	InN2	MG	ODC	OPC	Vas	sum
ACC	3277	3468	1684	1137	904	791	199	1923	1550	2470	25708	1857	184	45152
PFC	2344	6119	3378	1891	1359	237	150	2686	2160	2200	18828	2051	321	43724
Percentage of cell types in each brain region
Brain region	Astro pct	ExN1 pct	ExN2 pct	ExN3 pct	ExN4 pct	ExN5 pct	ExN6 pct	InN1 pct	InN2 pct	MG pct	ODC pct	OPC pct	Vas pct
ACC	7.25771	7.68072	3.72962	2.51816	2.00213	1.75186	0.440734	4.25895	3.43285	5.47041	56.9366	4.11277	0.407512
PFC	5.3609	13.9946	7.72573	4.32486	3.10813	0.542036	0.343061	6.14308	4.94008	5.03156	43.061	4.69079	0.734151
Speckle analysis results using the propeller function
	BaselineProp.clusters	BaselineProp.Freq	PropMean.ACC	PropMean.PFC	PropRatio	Tstatistic	P.Value	FDR
ExN2	ExN2	0.0569558	0.0499258	0.0865028	0.577158	-1.99187	0.0653784	0.342367
ExN1	ExN1	0.107869	0.0914258	0.1479	0.618162	-1.92004	0.0745537	0.342367
ExN3	ExN3	0.0340699	0.0306754	0.0460104	0.666706	-1.73382	0.103951	0.342367
Vas	Vas	0.00568207	0.00372783	0.00884117	0.421644	-1.72621	0.105344	0.342367
ExN4	ExN4	0.0254624	0.0243607	0.0318437	0.765007	-1.44581	0.169297	0.440173
InN1	InN1	0.0518588	0.0490861	0.0601522	0.816032	-1.23478	0.236364	0.500014
ExN5	ExN5	0.0115667	0.012858	0.00386756	3.32458	1.10764	0.286602	0.500014
InN2	InN2	0.0417436	0.0418393	0.0514941	0.812506	-1.05687	0.307701	0.500014
Astro	Astro	0.0632454	0.0836205	0.0558892	1.49618	0.91133	0.376884	0.544388
ODC	ODC	0.501103	0.494296	0.399662	1.23678	0.661251	0.518723	0.67434
MG	MG	0.0525451	0.0636468	0.0565639	1.12522	0.497727	0.626069	0.7399
ExN6	ExN6	0.00392682	0.0054521	0.00445616	1.2235	-0.332167	0.744795	0.806862
OPC	OPC	0.0439714	0.0490859	0.0468172	1.04846	-0.232423	0.819427	0.819427

### Sheet: SampleID
Number of cell types in each sample
SamplID	Astro	ExN1	ExN2	ExN3	ExN4	ExN5	ExN6	InN1	InN2	MG	ODC	OPC	Vas	sum
Sample1	740	1132	555	406	345	58	13	705	380	352	5456	615	84	10841
Sample2	896	1061	423	398	324	681	103	797	545	436	6208	715	99	12686
Sample3	357	1471	629	391	304	162	1	706	572	374	5443	446	35	10891
Sample4	701	457	176	94	67	5	0	157	126	750	11870	245	34	14682
Sample5	588	632	346	210	154	4	12	192	91	209	2663	263	48	5412
Sample6	892	1164	533	371	292	11	36	532	498	396	726	301	16	5768
Sample7	142	948	493	263	172	2	15	377	344	344	2174	183	19	5476
Sample8	123	35	33	7	15	63	0	32	22	367	4705	124	10	5536
Sample9	246	781	597	260	159	3	47	250	301	379	647	225	98	3993
Sample10	295	641	447	209	142	5	38	293	253	243	591	196	15	3368
Sample11	271	1155	758	361	225	8	62	456	472	542	2445	319	37	7111
Sample12	370	110	72	58	64	26	22	112	106	278	1608	276	10	3112
Percentage of cell types in each sample
SamplID	Astro pct	ExN1 pct	ExN2 pct	ExN3 pct	ExN4 pct	ExN5 pct	ExN6 pct	InN1 pct	InN2 pct	MG pct	ODC pct	OPC pct	Vas pct
Sample1	6.82594	10.4418	5.11945	3.74504	3.18236	0.535006	0.119915	6.50309	3.50521	3.24693	50.3275	5.67291	0.774836
Sample2	7.0629	8.36355	3.33438	3.13732	2.554	5.36812	0.811919	6.28252	4.29607	3.43686	48.9358	5.63613	0.780388
Sample3	3.27794	13.5066	5.77541	3.59012	2.7913	1.48747	0.00918189	6.48242	5.25204	3.43403	49.977	4.09512	0.321366
Sample4	4.77455	3.11265	1.19875	0.64024	0.456341	0.0340553	0	1.06934	0.858194	5.1083	80.8473	1.66871	0.231576
Sample5	10.8647	11.6778	6.3932	3.88027	2.84553	0.0739098	0.221729	3.54767	1.68145	3.86179	49.2055	4.85957	0.886918
Sample6	15.4646	20.1803	9.24064	6.43204	5.06241	0.190707	0.624133	9.2233	8.63384	6.86546	12.5867	5.21845	0.277393
Sample7	2.59313	17.3119	9.00292	4.80278	3.14098	0.036523	0.273923	6.88459	6.28196	6.28196	39.7005	3.34186	0.346969
Sample8	2.22182	0.632225	0.596098	0.126445	0.270954	1.13801	0	0.578035	0.397399	6.62934	84.9892	2.23988	0.180636
Sample9	6.16078	19.5592	14.9512	6.51139	3.98197	0.0751315	1.17706	6.26096	7.53819	9.49161	16.2034	5.63486	2.4543
Sample10	8.75891	19.0321	13.272	6.20546	4.21615	0.148456	1.12827	8.69952	7.51188	7.21496	17.5475	5.81948	0.445368
Sample11	3.811	16.2424	10.6595	5.07664	3.16411	0.112502	0.871889	6.4126	6.6376	7.62199	34.3833	4.48601	0.520321
Sample12	11.8895	3.5347	2.31362	1.86375	2.05656	0.835476	0.706941	3.59897	3.40617	8.93316	51.671	8.86889	0.321337
