## Supplementary material for "Transcriptomic changes in oligodendrocytes and precursor cells predicts clinical outcomes of Parkinson’s disease": Table S4

### Sheet: PD_GWAS_2019_PD_Tuebingen_RESUL
Celltype	OBS_GENES	BETA	BETA_STD	SE	P	level	Method	GCOV_FILE	CONTROL	CONTROL_label	log10p	genesOutCOND	EnrichmentMode	P.adjust	log10P.adjust
Astro	16515	0.0017924	0.019887	0.00074317	0.0079435	1	MAGMA	resultsForSmr_filtered_V2.tab.10UP.1.5DOWN.level1.MainRun.gsa.out	BASELINE	BASELINE	-2.09999	NA	Linear	0.0139011	-1.85695
ExN	16515	9.4698e-05	0.0010152	0.00076734	0.45089	1	MAGMA	resultsForSmr_filtered_V2.tab.10UP.1.5DOWN.level1.MainRun.gsa.out	BASELINE	BASELINE	-0.345929	NA	Linear	0.4698	-0.328087
InN	16515	0.00099445	0.011074	0.0007327	0.087362	1	MAGMA	resultsForSmr_filtered_V2.tab.10UP.1.5DOWN.level1.MainRun.gsa.out	BASELINE	BASELINE	-1.05868	NA	Linear	0.122307	-0.912549
MG	16515	0.001925	0.022278	0.00070735	0.0032545	1	MAGMA	resultsForSmr_filtered_V2.tab.10UP.1.5DOWN.level1.MainRun.gsa.out	BASELINE	BASELINE	-2.48752	NA	Linear	0.00759383	-2.11954
ODC	16515	0.0030191	0.035482	0.00071111	1.0971e-05	1	MAGMA	resultsForSmr_filtered_V2.tab.10UP.1.5DOWN.level1.MainRun.gsa.out	BASELINE	BASELINE	-4.95975	NA	Linear	3.83985e-05	-4.41569
OPC	16515	0.0031994	0.036397	0.00072374	4.9567e-06	1	MAGMA	resultsForSmr_filtered_V2.tab.10UP.1.5DOWN.level1.MainRun.gsa.out	BASELINE	BASELINE	-5.30481	NA	Linear	3.46969e-05	-4.45971
Vas	16515	4.9511e-05	0.00061166	0.00065345	0.4698	1	MAGMA	resultsForSmr_filtered_V2.tab.10UP.1.5DOWN.level1.MainRun.gsa.out	BASELINE	BASELINE	-0.328087	NA	Linear	0.4698	-0.328087
