## Supplementary material for "Transcriptomic changes in oligodendrocytes and precursor cells predicts clinical outcomes of Parkinson’s disease": Table S6

### Sheet: PD_GWAS_2019_dehestani_LRRK2_DE
Celltype	OBS_GENES	BETA	BETA_STD	SE	P	level	Method	GCOV_FILE	CONTROL	CONTROL_label	log10p	genesOutCOND	EnrichmentMode	P.adjust	log10P.adjust
Astro	1113	-0.00060113	-0.0066837	0.0036208	0.56591	1	MAGMA	resultsForSmr_filtered_V2.tab.10UP.1.5DOWN.level1.MainRun.gsa.out	BASELINE	BASELINE	-0.247253	NA	Linear	0.67998	-0.167504
ExN	1113	0.0031819	0.035523	0.0036017	0.18859	1	MAGMA	resultsForSmr_filtered_V2.tab.10UP.1.5DOWN.level1.MainRun.gsa.out	BASELINE	BASELINE	-0.724481	NA	Linear	0.660065	-0.180413
InN	1113	-0.0012734	-0.014471	0.0035353	0.64061	1	MAGMA	resultsForSmr_filtered_V2.tab.10UP.1.5DOWN.level1.MainRun.gsa.out	BASELINE	BASELINE	-0.193406	NA	Linear	0.67998	-0.167504
MG	1113	-0.0016375	-0.018846	0.0035007	0.67998	1	MAGMA	resultsForSmr_filtered_V2.tab.10UP.1.5DOWN.level1.MainRun.gsa.out	BASELINE	BASELINE	-0.167504	NA	Linear	0.67998	-0.167504
ODC	1113	0.0019416	0.022396	0.0034921	0.28916	1	MAGMA	resultsForSmr_filtered_V2.tab.10UP.1.5DOWN.level1.MainRun.gsa.out	BASELINE	BASELINE	-0.538862	NA	Linear	0.674707	-0.170885
OPC	1113	0.0089676	0.10295	0.0034688	0.0049289	1	MAGMA	resultsForSmr_filtered_V2.tab.10UP.1.5DOWN.level1.MainRun.gsa.out	BASELINE	BASELINE	-2.30725	NA	Linear	0.0345023	-1.46215
Vas	1113	0.00028811	0.0032949	0.0035252	0.46744	1	MAGMA	resultsForSmr_filtered_V2.tab.10UP.1.5DOWN.level1.MainRun.gsa.out	BASELINE	BASELINE	-0.330274	NA	Linear	0.67998	-0.167504

### Sheet: PD_GWAS_2019_dehestani_GBA1_DEG
Celltype	OBS_GENES	BETA	BETA_STD	SE	P	level	Method	GCOV_FILE	CONTROL	CONTROL_label	log10p	genesOutCOND	EnrichmentMode	P.adjust	log10P.adjust
Astro	2274	-0.00069338	-0.0077211	0.0024963	0.60939	1	MAGMA	resultsForSmr_filtered_V2.tab.10UP.1.5DOWN.level1.MainRun.gsa.out	BASELINE	BASELINE	-0.215105	NA	Linear	0.60939	-0.215105
ExN	2274	0.004644	0.051773	0.0024647	0.029833	1	MAGMA	resultsForSmr_filtered_V2.tab.10UP.1.5DOWN.level1.MainRun.gsa.out	BASELINE	BASELINE	-1.5253	NA	Linear	0.104909	-0.979187
InN	2274	0.0022827	0.025871	0.0024233	0.17315	1	MAGMA	resultsForSmr_filtered_V2.tab.10UP.1.5DOWN.level1.MainRun.gsa.out	BASELINE	BASELINE	-0.761578	NA	Linear	0.24241	-0.615449
MG	2274	0.0025348	0.02919	0.0024247	0.14797	1	MAGMA	resultsForSmr_filtered_V2.tab.10UP.1.5DOWN.level1.MainRun.gsa.out	BASELINE	BASELINE	-0.829826	NA	Linear	0.24241	-0.615449
ODC	2274	0.0028505	0.032352	0.0024602	0.12336	1	MAGMA	resultsForSmr_filtered_V2.tab.10UP.1.5DOWN.level1.MainRun.gsa.out	BASELINE	BASELINE	-0.908826	NA	Linear	0.24241	-0.615449
OPC	2274	0.0045425	0.051722	0.0024135	0.029974	1	MAGMA	resultsForSmr_filtered_V2.tab.10UP.1.5DOWN.level1.MainRun.gsa.out	BASELINE	BASELINE	-1.52326	NA	Linear	0.104909	-0.979187
Vas	2274	-0.00033801	-0.0038367	0.0024337	0.55523	1	MAGMA	resultsForSmr_filtered_V2.tab.10UP.1.5DOWN.level1.MainRun.gsa.out	BASELINE	BASELINE	-0.255527	NA	Linear	0.60939	-0.215105
