## Supplementary material for "Transcriptomic changes in oligodendrocytes and precursor cells predicts clinical outcomes of Parkinson’s disease": Table S10

### Sheet: ALL_PRS_OLIGO_PAPER
		PD status prediction (N=1230 incl. 681 cases and 549 controls)								Clinical outcome prediction, UPDRS-III (N=514)				Clinical outcome prediction, MoCA (N=450)				Clinical outcome prediction, BDI-II (N=379)
PRS_Model	Num_Gene	PRS.R2	PRS.R2.adj	Full.R2	Null.R2	Coefficient	Standard.Error	P-value	Num_SNP_clumped	Standardized beta	P-value	Adjusted R2	Model P-value	Standardized beta	P-value	Adjusted R2	Model P-value	Standardized beta	P-value	Adjusted R2	Model P-value
Lee_ODC	1001	0.117036	0.046739	0.0800979	0.0349945	816.972	83.6956	1.65138e-22	642	-0.0301701	0.49035	0.04853	5.423e-05	0.0757298	0.0869	0.1429	2.342e-13	-0.0630629	0.219074	0.02781	0.0178
Lee_OPC	726	0.14543	0.0590372	0.0919657	0.0349945	906.702	84.2427	5.14832e-27	568	-0.102434	0.01936			0.0158974	0.721			-0.0593794	0.25267
Feleke_ODC	718	0.14183	0.0574554	0.0904393	0.0349945	957.026	89.5693	1.1998e-26	806	-0.0187843	0.6671	0.03859	0.0004718	0.0485857	0.272	0.1397	5.14e-13	-0.0944908	0.066007	0.03092	0.01157
Feleke_OPC	194	0.0619034	0.0239658	0.0581216	0.0349945	343.22	47.0766	3.08441e-13	249	-0.0120184	0.7825			0.00158647	0.971			-0.00270367	0.95777
Kamath_DA_CALB1_CALCR	906	0.179452	0.0743178	0.106712	0.0349945	1261.53	106.102	1.33701e-32	1032	-0.0429569	0.32856	0.04387	0.001233	0.0536121	0.23	0.1458	1.708e-11	-0.113906	0.026997	0.05064	0.003817
Kamath_DA_CALB1_GEM	567	0.12621	0.0506687	0.0838901	0.0349945	963.334	95.1036	4.095e-24	874	-0.0497486	0.25336			0.00727235	0.87			-0.0539843	0.290667
Kamath_DA_CALB1_PPP1R17	2193	0.323744	0.146622	0.176486	0.0349945	2641.16	175.46	3.30971e-51	2163	-0.05247	0.0001353			0.0396772	0.39			-0.0840052	0.115244
Kamath_DA_CALB1_RBP4	1103	0.164181	0.0673833	0.10002	0.0349945	1205.85	106.381	8.78285e-30	941	-0.0492681	0.0001419			0.0287861	0.524			-0.111748	0.031087
Kamath_DA_CALB1_CRYM	648	0.129553	0.0521107	0.0852816	0.0349945	905.02	88.1536	9.98647e-25	803	-0.0191668	0.66682			0.0777968	0.0884			-0.11091	0.034901
Kamath_DA_CALB1_TRHR	988	0.140583	0.056909	0.089912	0.0349945	993.63	93.5263	2.30276e-26	852	-0.0281745	0.52			0.0716907	0.108			-0.0722609	0.161205
Kamath_DA_SOX6_AGTR1	1026	0.220848	0.0937638	0.125477	0.0349945	1671.43	129.256	3.0016e-38	1396	-0.0845885	0.057015			0.0997405	0.0274			-0.198258	0.00013
Kamath_DA_SOX6_DDT	1436	0.204848	0.0861328	0.118113	0.0349945	1561.9	124.381	3.61762e-36	1383	-0.0179975	0.68509			0.00725706	0.872			-0.178752	0.000582
Kamath_DA_SOX6_GFRA2	744	0.0951353	0.0375229	0.0712042	0.0349945	762.185	85.3433	4.22899e-19	728	0.0290886	0.50879			0.0319203	0.474			-0.0913075	0.078386
Kamath_DA_SOX6_PART1	678	0.160234	0.0656114	0.0983099	0.0349945	1094.59	97.5432	3.19439e-29	903	-0.0145071	0.741			0.0914937	0.0393			-0.0970132	0.059471
Kamath_ODC_ENPP6_ACTN2	703	0.13872	0.0560942	0.0891257	0.0349945	886.851	83.5228	2.45573e-26	769	0.0570073	0.19286	0.03994	0.001377	-0.024653	0.579	0.1386	1.721e-11	-0.0626367	0.225514	0.04312	0.005951
Kamath_ODC_ENPP6_EMILIN	668	0.10297	0.0407936	0.0743605	0.0349945	664.304	71.5536	1.63208e-20	607	0.0382871	0.3795			0.0462328	0.294			-0.128136	0.011933
Kamath_ODC_ENPP6_LUCAT1	772	0.15316	0.0624557	0.0952646	0.0349945	967.108	87.0056	1.05497e-28	766	0.0297938	0.49551			0.0129891	0.77			-0.0749793	0.14535
Kamath_ODC_PLXDC2	870	0.17826	0.0737723	0.106185	0.0349945	1182.46	99.5819	1.61085e-32	937	0.00695314	0.8745			-0.00388023	0.931			-0.0775799	0.134625
Kamath_ODC_PLXDC2_KCNAB1	794	0.170011	0.070016	0.10256	0.0349945	1072.11	92.263	3.25684e-31	831	0.0266407	0.5439			-0.0271697	0.541			-0.041127	0.428241
Kamath_ODC_PLXDC2_KCNK10	796	0.135029	0.0544852	0.087573	0.0349945	884.922	84.2003	7.79236e-26	740	-0.0108688	0.8042			-0.027796	0.531			-0.000288932	0.995531
Kamath_ODC_PLXDC2_SFRP1	888	0.177846	0.0735826	0.106002	0.0349945	1152.28	97.6114	3.6873e-32	911	0.0323419	0.46			-0.0186466	0.675			-0.0140362	0.78507
Kamath_OPC_ADM	43	0.0148321	0.00559619	0.0403948	0.0349945	66.9002	18.4979	0.00029846	55	-0.084776	0.0519	0.04596	0.0002621	0.0373197	0.397	0.1452	1.166e-12	-0.0941914	0.063986	0.03471	0.01235
Kamath_OPC_CACNG4	937	0.217224	0.0920224	0.123797	0.0349945	1504.76	117.292	1.12594e-37	1163	0.00387255	0.92991			-0.0497213	0.267			-0.00293354	0.954904
Kamath_OPC_HOXD3	148	0.0556844	0.0214841	0.0557267	0.0349945	273.849	39.5762	4.53111e-12	191	-0.0437007	0.3144			0.0640581	0.144			-0.110109	0.030262
Kamath_OPC_KIAA	426	0.121921	0.0488263	0.0821122	0.0349945	699.935	70.1827	2.00016e-23	540	0.0115006	0.7919			0.0288578	0.515			-0.0182873	0.72163
Kamath_OPC_MDFI	3	0.00488	0.00183138	0.0367618	0.0349945	8.81632	4.32939	0.0417113	1	0.0499102	0.249			-0.0280768	0.522			0.0376367	0.45991
Num_Gene = number of statistically significant differentially expressed genes used for each PRS model
PRS.R2.adj = incremental R2 adjusted for PD prevalence of 0.005
Num_SNP_clumped = number of clumped SNPs used to build each PRS model
